# *µ*Seq: Universal mutation rate quantification via deep sequencing of a single clonal expansion

**DOI:** 10.1101/2025.04.17.649315

**Authors:** Simone Pompei, Alberto Geroldi, Pietro Rivetti, Elena Grassi, Valentina Vurchio, Giorgio Tallarico, Giorgio Corti, Lorenzo Tattini, Gianni Liti, Andrea Bertotti, Marco Cosentino Lagomarsino

## Abstract

Understanding and quantifying mutational processes is fundamental for studying evolution in both clinical and experimental contexts. However, current methods are labor intensive and often lack robustness, particularly in mammalian cells. For example, current approaches that rely on subclonal mutations derived directly from patient samples often result in inconsistent or biased outcomes, leading to potentially unreliable conclusions on adaptive dynamics. We used patient-derived colorectal cancer organoids to introduce ***µ***Seq, a universal framework for inferring mutation rates in diverse biological systems. Our approach extracts mutation rates from deep sequencing of single clonal expansions, with a time gain of ten-fold or more compared to a mutation accumulation line, at the cost of three billion read whole genome sequencing. ***µ***Seq relies on four critical components: (i) a controlled experimental setup enabling validation (ii) a quantitative estimate inspired by the classic Luria–Delbrück spectrum for subclonal mutations derived from population dynamics, (iii) robust statistical models accounting for sampling noise and sequencing errors, and (iv) a data analysis pipeline for subclonal mutation detection that compares endpoint populations to a closely related ancestor. Building on the legacy of Luria and Delbrück, our model adopts core concepts from statistical physics—stochasticity, fluctuation spectra, and inference under noise—to construct a rigorous and scalable inference framework. We demonstrate that the Luria–Delbrück distribution extends to subclonal mutations in expanding populations, and show how this generalization enables robust estimation of the underlying mutation rate. Our models establish precise requirements for sequencing depth, genome size, and mutation frequency detection necessary for accurate mutation rate estimates. Crucially, we show that failing to meet these criteria can lead to errors spanning several orders of magnitude suggesting that biases in patients data arise from analyzing incorrect frequency intervals and from lack of a closely related reference. We validate our approach using parallel mutation accumulation experiments in colorectal cancer organoids, finding mutation rate estimates consistent with previous studies. However, we find that mutation accumulation lines operate under purifying selection in both yeast and human organoids, contradicting the long standing assumption of neutrality in such experiments. This insight has important implications for both evolutionary biology and cancer evolution. Finally, to demonstrate the adaptability of ***µ***Seq, we apply it to yeast, leveraging multiple independent replicates to compensate for its much smaller genome, as well as in mouse xenografts, which feature much more complex *in vivo* population dynamics. The robustness and broad applicability of ***µ***Seq establish it as a powerful and universal tool for mutation rate quantification, and imply that existing claims based on subclonal mutations from patient samples must be revisited.

**Short Abstract:** Understanding and quantifying mutational processes is fundamental to studying evolution in clinical and experimental contexts. However, current methods are labor intensive and often lack robustness, particularly in mammalian cells. For example, quantification of subclonal mutations directly from patient samples produces inconsistent estimates, leading to unreliable conclusions about adaptive dynamics. Using patient derived colorectal cancer organoids as a model system, we developed *µ*Seq, a novel framework to estimate mutation rates from deep sequencing of a single clonal expansion with a close reference. *µ*Seq builds on the Luria Delbrück model, combining statistical physics concepts with modern sequencing and inference techniques. It integrates (i) a controlled experimental setup, (ii) robust statistical and population dynamics models, and (iii) a data analysis pipeline for subclonal mutation detection. We establish precise requirements for sequencing depth, genome size, and mutation frequency to ensure accuracy despite sequencing errors. *µ*Seq enables accurate estimation of mutation rates as low as 10^−9^ mutations per base pair per generation, and we validate it across species using yeast data. Critically, *µ*Seq reveals that mutation accumulation lines undergo purifying selection in both human organoids and yeast, It underscores the need to reconsider claims based on subclonal mutations in patient samples.
