## Supplementary Table S1 for "*µ*Seq: Universal mutation rate quantification via deep sequencing of a single clonal expansion"

### Sheet: Sheet1
clone	division rate, b (1/days)	standard devation b, (1/days)	inverse doubling time, b-d (1/days)	standard deviation b-d, (1/days)	T (total time, days)	Mutation Rate (per nucleotide/per generation)	standard deviation Mutation Rate (per nucleotide/per generation)	Beta (1-d/b)	standard deviation Beta	Numer of generations	Standard Deviation Number of generations
CRC0282-05	1.88	0.81	0.49	0.1	182	8.64e-09	1.76327e-09	0.260638	0.0531915	342.16	147.42
CRC1307-09	1.22	0.77	0.49	0.06	181	2.54e-09	3.1102e-10	0.401639	0.0491803	220.82	139.37
CRC1502-03	2.78	0.65	0.43	0.07	191	1.22e-09	1.98605e-10	0.154676	0.0251799	530.98	124.15
CRC1307-02	1.19	0.74	0.45	0.06	181	2.69e-09	3.58667e-10	0.378151	0.0504202	215.39	133.94
CRC1307-08	1.27	0.74	0.53	0.06	181			0.417323	0.0472441	229.87	133.94
