## Supplementary Table S2 for "*µ*Seq: Universal mutation rate quantification via deep sequencing of a single clonal expansion"

### Sheet: CRC1307LM
	mu_clonal from Grassi et al	mu_clonal self consistent	mu_clonal self consistent, Π=2	mu_clonal self consistent, Π=3	mu plateau	mu linear regression
Central Value	2.54e-09	1.65258e-09	1.64771e-09	1.65479e-09	6.61579e-09	7.27086e-09
Min. Value	1.60694e-09	4.70173e-10	1.12774e-09	1.13258e-09	2.53744e-09	4.03819e-09
Max Value	3.47306e-09	8.74703e-09	4.76757e-09	4.78804e-09	1.40117e-08	1.11559e-08

### Sheet: CRC1502LM
	mu_clonal from Grassi et al	mu_clonal self consistent	mu_clonal self consistent, Π=2	mu_clonal self consistent, Π=3	mu plateau	mu linear regression
Central Value	1.22e-09	7.15616e-10	6.78075e-10	7.34586e-10	1.67724e-09	1.67818e-09
Min. Value	6.24186e-10	3.37914e-10	2.02447e-10	2.19319e-10	1.31952e-10	7.47087e-10
Max Value	1.81581e-09	1.84872e-09	1.1537e-09	1.24985e-09	4.60633e-09	2.82218e-09

### Sheet: CRC0282PR
	mu_clonal from Grassi et al	mu_clonal self consistent	mu_clonal self consistent, Π=2	mu_clonal self consistent, Π=3	mu plateau	mu linear regression
Central Value	8.64e-09	3.67937e-09	3.66553e-09	4.07099e-09	1.56368e-08	2.11132e-08
Min. Value	3.3502e-09	1.38952e-09	5.06936e-10	5.63009e-10	5.4352e-09	6.76998e-09
Max Value	1.39298e-08	1.74185e-08	8.40343e-09	9.33295e-09	2.7334e-08	3.99303e-08

### Sheet: CRC1502LMGermline
	mu_clonal from Grassi et al	mu_clonal self consistent	mu_clonal self consistent, Π=2	mu_clonal self consistent, Π=3	mu plateau	mu linear regression
Central Value	1.22e-09	2.92314e-09	2.96917e-09	2.90127e-09	2.8229e-09	3.07475e-09
Min. Value	6.24186e-10	1.38908e-09	8.8648e-10	8.66207e-10	4.53594e-10	1.39501e-09
Max Value	1.81581e-09	7.52531e-09	5.05187e-09	4.93634e-09	6.69923e-09	5.09454e-09
